# Generally-healthy individuals with aberrant bowel movement frequencies show enrichment for microbially-derived blood metabolites associated with reduced kidney function

**DOI:** 10.1101/2023.03.04.531100

**Authors:** Johannes P. Johnson-Martínez, Christian Diener, Anne E. Levine, Tomasz Wilmanski, David L. Suskind, Alexandra Ralevski, Jennifer Hadlock, Andrew T. Magis, Leroy Hood, Noa Rappaport, Sean M. Gibbons

## Abstract

Bowel movement frequency (BMF) has been linked to changes in the composition of the human gut microbiome and to many chronic conditions, like metabolic disorders, neurodegenerative diseases, chronic kidney disease (CKD), and other intestinal pathologies like irritable bowel syndrome and inflammatory bowel disease. Lower BMF (constipation) can lead to compromised intestinal barrier integrity and a switch from saccharolytic to proteolytic fermentation within the microbiota, giving rise to microbially-derived toxins that may make their way into circulation and cause damage to organ systems. However, the connections between BMF, gut microbial metabolism, and the early-stage development and progression of chronic disease remain underexplored. Here, we examined the phenotypic impact of BMF variation in a cohort of generally-healthy, community dwelling adults with detailed clinical, lifestyle, and multi-omic data. We showed significant differences in microbially-derived blood plasma metabolites, gut bacterial genera, clinical chemistries, and lifestyle factors across BMF groups that have been linked to inflammation, cardiometabolic health, liver function, and CKD severity and progression. We found that the higher plasma levels of 3-indoxyl sulfate (3-IS), a microbially-derived metabolite associated with constipation, was in turn negatively associated with estimated glomerular filtration rate (eGFR), a measure of kidney function. Causal mediation analysis revealed that the effect of BMF on eGFR was significantly mediated by 3-IS. Finally, we identify self-reported diet, lifestyle, and psychological factors associated with BMF variation, which indicate several common-sense strategies for mitigating constipation and diarrhea. Overall, we suggest that aberrant BMF is an underappreciated risk factor in the development of chronic diseases, even in otherwise healthy populations.
