## Supplementary material for "Generally-healthy individuals with aberrant bowel movement frequencies show enrichment for microbially-derived blood metabolites associated with reduced kidney function": Tables S1-S4

### Sheet: Table of Contents
Table of Contents
Table S1. 49 significant BMF-associated 16s rRNA gene amplicon sequencing stool-derived data and their regression outcomes and P values (in descending order of overall significance).
Table S2. 9 significant BMF-associated blood plasma metabolomics data and their regression outcomes and P values (in descending order of overall significance).
Table S3. 22 significant BMF-associated blood plasma laboratory chemistries data and their regression outcomes and P values (in descending order of overall significance).
Table S4. 75 significant eGFR-associated blood plasma metabolites and their regression outcomes and P values (in descending order of significance).

### Sheet: Table S1
LogL	Ratio-Test adj.P.Val	Family and Genus	Significant BMF categories (compared to High Normal Reference)	Mean Abundance	Const.Adj.P.Val Beta	Low.Adj.P.Val Beta	Diarrhea.Adj.P.Val Beta	Const.Beta	Low.Beta	Diarrhea.Beta	CRP.Adj.P.Val Beta	LDL.Adj.P.Val Beta	A1C.Adj.P.Val Beta
-4787.95	7.1488e-09	Ruminococcaceae GCA-900066225	Constipation, Low Normal	1.88535	0.0449428	1.88645e-07	0.241812	0.578938	0.425135	-1.17153	0.604449	0.990443	0.788526
-6697.69	7.2816e-09	Family_XIII Family_XIII_AD3011_group	Constipation, Low Normal	3.78487	4.13362e-05	1.88645e-07	0.482906	0.811508	0.357809	-0.349695	0.691442	0.826766	0.721118
-4603.62	1.13784e-08	Ruminococcaceae Candidatus_Soleaferrea	Constipation, Low Normal	1.81196	0.0452766	9.77688e-08	0.266695	0.475476	0.370849	-0.688589	0.621132	0.826766	0.916532
-4382.31	1.64933e-08	Defluviitaleaceae Defluviitaleaceae_UCG-011	Constipation, Low Normal	1.5637	0.0336771	9.77688e-08	0.372082	0.650678	0.457955	-0.7398	0.328897	0.868841	0.788526
-6168.96	2.10168e-07	Ruminococcaceae Negativibacillus	Constipation, Low Normal	3.10575	0.000248107	0.000126952	0.241812	0.897949	0.327026	-0.87733	0.570219	0.821562	0.557206
-7620.16	2.10168e-07	Lachnospiraceae Lachnospiraceae_UCG-004	Constipation, Low Normal	4.296	0.016892	1.75492e-05	0.241812	-0.719122	-0.328407	0.465891	0.278811	0.744605	0.841775
-2286.11	3.13288e-07	Eubacteriaceae Anaerofustis	Constipation, Low Normal	0.167043	0.000248107	9.70159e-06	0.482906	1.13266	0.510283	-0.840894	0.172846	0.990443	0.788526
-3489.85	2.84495e-06	Desulfovibrionaceae Desulfovibrio	Low Normal	0.927999	0.208116	6.66813e-07	0.502472	0.574422	0.605532	-0.726063	0.604449	0.904594	0.788526
-5453.52	8.88644e-06	Ruminococcaceae DTU089	Constipation, Low Normal	2.22338	0.00393201	0.000156162	0.448896	0.762204	0.319258	-0.651479	0.410535	0.990443	0.850224
-7936.06	1.0726e-05	Ruminococcaceae Ruminococcaceae_UCG-005	Constipation, Low Normal	4.81487	0.000570614	0.000354643	0.473709	0.729512	0.26685	-0.432874	0.0664298	0.990059	0.961986
-6755.98	2.56794e-05	Ruminococcaceae Ruminococcaceae_UCG-004	Constipation, Low Normal	3.65587	0.011842	8.63712e-05	0.482906	0.644689	0.306339	-0.384197	0.621399	0.378506	0.202495
-8081.94	9.12421e-05	Ruminococcaceae Ruminiclostridium_5	Low Normal	5.24668	0.530073	0.000303633	0.241812	0.181319	0.230409	-0.57478	0.772634	0.990443	0.721118
-3202.07	9.51472e-05	Erysipelotrichaceae Merdibacter	Low Normal	0.649328	0.942277	2.33496e-05	0.502472	0.0450081	0.500184	-0.722641	0.489921	0.0161646	0.734765
-6083.28	0.000101792	Ruminococcaceae UBA1819	Constipation, Low Normal	3.18804	0.000248107	0.00355219	0.552322	0.726379	0.200131	-0.257995	0.278811	0.904594	0.574495
-8410.56	0.00020779	Christensenellaceae Christensenellaceae_R-7_group	Low Normal	4.88631	0.694905	0.000453405	0.266695	0.150128	0.282878	-0.680606	0.410535	0.990443	0.916532
-3765.97	0.000349178	Ruminococcaceae Pygmaiobacter	Constipation, Low Normal	0.874375	0.000932683	0.00226148	0.806793	0.940939	0.313053	-0.188348	0.621132	0.744605	0.721118
-2415.29	0.000417535	Eggerthellaceae DNF00809	Constipation, Low Normal	0.110045	0.000932683	0.0101242	0.482906	1.11663	0.338853	-0.982213	0.822753	0.828852	0.916532
-10621.4	0.000417535	Lachnospiraceae Blautia	Low Normal	8.05219	0.234155	0.00234013	0.241812	0.2203	0.151833	-0.429086	0.966993	0.990443	0.694561
-4891.8	0.000421205	Ruminococcaceae Anaerotruncus	Constipation, Low Normal	1.76956	0.00861784	0.00355219	0.482906	0.703919	0.24014	-0.473723	0.887584	0.990443	0.721118
-7069.53	0.000563866	Ruminococcaceae Ruminococcaceae_UCG-003	Low Normal	3.76515	0.674495	0.00517099	0.0646446	-0.175171	-0.2551	0.752027	0.0664298	0.904594	0.557206
-8330.7	0.000711171	Ruminococcaceae Butyricicoccus	Low Normal	5.6736	0.150378	0.000330301	0.865461	-0.326096	-0.201004	-0.0652499	0.887584	0.990443	0.788526
-3889.26	0.000782553	Lachnospiraceae Eisenbergiella	Constipation, Low Normal	1.15159	0.000932683	0.0050175	0.994985	1.02982	0.304384	-0.0022377	0.895347	0.696535	0.928927
-4448.2	0.000963615	Ruminococcaceae Caproiciproducens	Low Normal	1.53205	0.107903	0.00176154	0.482906	0.50686	0.263794	-0.512846	0.917703	0.680849	0.557206
-3117.13	0.00129849	Ruminococcaceae Hydrogenoanaerobacterium	Constipation, Low Normal	0.551228	0.0213915	0.00145485	0.892208	0.804627	0.355755	-0.105965	0.640336	0.696535	0.734765
-6773.19	0.00200767	Lachnospiraceae Marvinbryantia	Low Normal	3.75798	0.208116	0.000577594	0.647485	0.369428	0.272974	-0.227477	0.489921	0.744605	0.916532
-7504.25	0.00449231	Ruminococcaceae Ruminiclostridium_9	Constipation, Low Normal	4.96175	0.0427848	0.0461157	0.372082	0.355469	0.105413	-0.373148	0.621132	0.828852	0.0109122
-5748.81	0.00585784	Ruminococcaceae Ruminococcaceae_UCG-010	Low Normal	2.57546	0.169328	0.00319746	0.54526	0.47575	0.284381	-0.39706	0.489921	0.868841	0.961986
-2924.37	0.00629849	Ruminococcaceae Angelakisella	Low Normal	0.776012	0.144466	0.00294702	0.63626	0.570706	0.330936	-0.420139	0.570219	0.990443	0.850224
-8690.75	0.00635122	Ruminococcaceae Ruminococcaceae_UCG-002	Low Normal	5.34301	0.96655	0.003363	0.473709	-0.0201573	0.237005	-0.472408	0.819674	0.990443	0.961986
-5965.85	0.0079978	Eggerthellaceae Adlercreutzia	Low Normal	2.65721	0.527435	0.000867861	0.994985	0.24155	0.276703	0.00584718	0.621399	0.990059	0.942217
-12067.4	0.0079978	Bacteroidaceae Bacteroides	Low Normal	9.30136	0.107903	0.00585056	0.692121	-0.402123	-0.175103	-0.14528	0.621132	0.990443	0.95838
-4183.93	0.00813438	Veillonellaceae Veillonella	Low Normal	1.38015	0.144466	0.0461157	0.328506	-0.657141	-0.215252	0.576887	0.621132	0.149071	0.721118
-5167.77	0.0091635	Erysipelotrichaceae Turicibacter	Low Normal	2.0253	0.0617168	0.0230897	0.482906	0.573355	0.221879	-0.503896	0.410535	0.744605	0.00730121
-7011.52	0.0113456	Peptostreptococcaceae Romboutsia	Constipation, Low Normal	3.71452	0.0496193	0.00831371	0.891912	0.526572	0.214811	-0.0757397	0.87829	0.990443	0.734765
-9247.36	0.0113456	Lachnospiraceae Lachnoclostridium	Low Normal	6.55073	0.609261	0.0461157	0.241812	-0.132646	-0.10818	-0.524257	0.570219	0.904594	0.961986
-6937.08	0.0125211	Akkermansiaceae Akkermansia	None	3.59322	0.208116	0.0690032	0.336457	0.45073	0.174504	-0.735873	0.63986	0.904594	0.916532
-3536.02	0.0131651	Actinomycetaceae Actinomyces	Low Normal	0.981344	0.066251	0.0062941	0.994985	0.581424	0.280809	-0.0134648	0.621132	0.917077	0.850224
-7378.86	0.0132672	Ruminococcaceae Ruminococcaceae_NK4A214_group	Constipation, Low Normal	4.20277	0.0427848	0.0214411	0.67467	0.575512	0.206973	-0.227448	0.439039	0.680849	0.860031
-5368.37	0.0144775	Family_XIII Family_XIII_UCG-001	Low Normal	2.56065	0.904236	0.0279805	0.336457	0.0597232	0.174996	-0.661755	0.0664298	0.990443	0.919146
-8285.24	0.0158425	Ruminococcaceae Ruminococcaceae_UCG-013	None	5.39727	0.390471	0.0657073	0.241812	-0.24222	-0.120308	-0.54595	0.621132	0.990059	0.394934
-3008.47	0.0223649	Peptococcaceae Peptococcus	Constipation, Low Normal	0.73404	0.034272	0.0261682	0.939321	0.82343	0.292414	-0.0913002	0.176238	0.990443	0.961986
-2336.05	0.0229471	Ruminococcaceae Ruminiclostridium	Low Normal	0.224288	0.208116	0.0286253	0.482906	0.613828	0.303222	-0.979682	0.600561	0.990443	0.47465
-9241.76	0.0229471	Ruminococcaceae Ruminococcus_1	Low Normal	5.725	0.815321	0.00772301	0.54526	-0.0937643	0.219712	-0.306745	0.47313	0.846424	0.961986
-4350.91	0.0342361	Lachnospiraceae Shuttleworthia	Low Normal	1.53043	0.208116	0.0168476	0.657096	0.472319	0.240544	-0.313868	0.822753	0.990443	0.394934
-8534.56	0.037733	Bifidobacteriaceae Bifidobacterium	None	4.70129	0.162791	0.0743714	0.739944	-0.483918	0.15108	-0.170598	0.621132	0.990443	0.47465
-4051.14	0.0422648	Streptococcaceae Lactococcus	Low Normal	1.29765	0.542567	0.00919068	0.692619	0.2908	0.270122	-0.278405	0.585587	0.990443	0.47465
-3132.55	0.0441822	Ruminococcaceae Anaerofilum	Low Normal	0.605345	0.208116	0.0395978	0.502472	0.45596	0.216926	-0.510018	0.966993	0.917077	0.394934
-7708.41	0.0460724	Lachnospiraceae Lachnospiraceae_ND3007_group	Constipation	4.30824	0.0452766	0.833283	0.63626	-0.670406	-0.0203611	0.20832	0.410535	0.990443	0.961986
-2809.78	0.0494277	Methanobacteriaceae Methanobrevibacter	Low Normal	0.678322	0.609261	0.0112426	0.67467	0.3472	0.362612	-0.459606	0.242852	0.993197	0.95838
						0.827787
						0.0846527
						0.031664
						0.00646204
						0.0465267
						0.0639742
						0.936026
						0.555556

### Sheet: Table S2
Log-fold change (Beta)	B	Ratio-Test FDR-adjusted p-value	Metabolite	p-value	Biochemical Pathway/Identity	Significant BMF categories (compared to High Normal Reference)
0.150923	10.3021	4.5879e-06	p-cresol sulfate	4.81922e-09	Amino Acid	Low Normal
0.176655	9.22734	7.16301e-06	X - 23997	1.50483e-08	NA	Low Normal
0.131654	6.36787	9.98382e-05	phenylacetylglutamine	3.14616e-07	Amino Acid	Low Normal
0.339299	2.52284	0.00462879	X - 11850	1.94487e-05	NA	Low Normal
0.213373	2.20384	0.00522835	p-cresol glucuronide*	2.74598e-05	Amino Acid	Low Normal
0.15993	1.34113	0.0111074	X - 12216	7.00049e-05	NA	Low Normal
0.0774665	0.768235	0.0164289	3-indoxyl sulfate	0.000130683	Amino Acid	Low Normal
0.235766	0.717957	0.0164289	X - 11843	0.000138058	NA	Low Normal
0.0658057	0.28846	0.0233615	X - 21310	0.000220855	NA	Low Normal

### Sheet: Table S3
Log-fold change (Beta)	B	Ratio-Test FDR-adjusted p-value	Laboratory Test	p-value	Significant BMF categories (compared to High Normal Reference)
0.0733462	-0.634948	0.0215017	OMEGA-6/OMEGA-3 RATIO	0.000330795	Low Normal
0.129392	0.122332	0.0181409	BILIRUBIN, TOTAL	0.000279091	Diarrhea
0.0437392	-1.24862	0.0208189	CREATININE ENZ, SER	0.0012878	Diarrhea
0.160234	-1.31198	0.0208189	LINOLEIC_ACID	0.00138295	Diarrhea
0.119593	-1.34226	0.0208189	MCHC	0.00143089	Diarrhea
0.150237	-1.44222	0.0208189	OMEGA_6_TOTAL	0.00160146	Diarrhea
0.119351	-1.78777	0.0229164	SODIUM	0.00236679	Diarrhea
0.122332	-1.82467	0.0229164	MCH	0.00246792	Diarrhea
0.116523	-2.00264	0.0232237	CHLORIDE	0.00302088	Diarrhea
0.0877665	-2.14647	0.0232237	POTASSIUM	0.00355873	Diarrhea
0.11845	-2.20367	0.0232237	LDL_SIZE	0.00379885	Diarrhea
0.128593	-2.23342	0.0232237	GLUCOSE	0.00393017	Diarrhea
0.117994	-2.40356	0.0258659	MCV	0.00477524	Diarrhea
0.0717599	-2.79032	0.0372755	DPA	0.00745509	Diarrhea
0.111283	-2.95786	0.0415851	GFR, MDRD	0.00905391	Diarrhea
0.117467	-3.03496	0.0415851	CARBON DIOXIDE (CO2)	0.00990367	Diarrhea
0.109554	-3.0833	0.0415851	GFR, MDRD, AFRICAN AM	0.0104777	Diarrhea
0.0835055	-3.14602	0.0415851	PROTEIN, TOTAL SERUM	0.0112737	Diarrhea
0.0936549	-3.16419	0.0415851	HEMOGLOBIN	0.0115159	Diarrhea
0.188259	-3.26369	0.0427141	HOMOCYSTEINE, SERUM	0.0129391	Diarrhea
0.0949535	-3.277	0.0427141	RDW	0.0131428	Diarrhea
0.0810598	-3.3996	0.0469888	CALCIUM	0.015181	Diarrhea

### Sheet: Table S4
Log-fold change (Beta)	B	Ratio Test-adjusted P Value	Biochemical Name	Ratio Test P Value	Biochemical Pathway/Identity
-0.00139257	15.8883	7.3918e-10	creatinine	7.76449e-13	Amino Acid
-0.00244958	9.97065	1.52819e-07	X - 12026	3.21048e-10	NA
-0.00214393	4.7507	1.60684e-05	N1-methylinosine	6.75141e-08	Nucleotide
-0.00139461	4.98082	1.60684e-05	N,N-dimethyl-pro-pro	5.32809e-08	Peptide
-0.00264639	2.82787	9.33783e-05	1-methylhistidine	4.90432e-07	Amino Acid
-0.00158572	1.95776	0.000191484	4-acetamidobutanoate	1.20683e-06	Amino Acid
-0.00128218	0.18559	0.00102803	3-(3-amino-3-carboxypropyl)uridine*	7.61173e-06	Nucleotide
-0.0048741	0.0642068	0.00102803	1-methyl-5-imidazoleacetate	8.63891e-06	Amino Acid
-0.00119608	-0.0651738	0.00104588	N6-carbamoylthreonyladenosine	9.8875e-06	Nucleotide
0.00383978	-0.285765	0.00107737	erucate (22:1n9)	1.24486e-05	Lipid
-0.00111153	-0.278648	0.00107737	2,3-dihydroxy-5-methylthio-4-pentenoate (DMTPA)*	1.23564e-05	Amino Acid
0.000882902	-0.946169	0.00197086	1-stearoyl-2-linoleoyl-GPC (18:0/18:2)*	2.48428e-05	Lipid
-0.00172662	-1.19251	0.00235546	X - 15503	3.21649e-05	NA
-0.0032208	-1.53567	0.00313626	N-acetylcarnosine	4.61215e-05	Peptide
0.00158666	-2.11518	0.00538865	arachidate (20:0)	8.49052e-05	Lipid
-0.00331118	-2.23697	0.00545618	etiocholanolone glucuronide	9.65505e-05	Lipid
0.00224743	-2.24557	0.00545618	gamma-tocopherol/beta-tocopherol	9.74317e-05	Cofactors and Vitamins
-0.000775697	-2.31366	0.00553723	pseudouridine	0.000104695	Nucleotide
0.000854899	-2.65356	0.00677643	glutamine	0.000149984	Amino Acid
0.00286249	-2.64646	0.00677643	docosahexaenoate (DHA; 22:6n3)	0.00014886	Lipid
-0.00218717	-2.63202	0.00677643	homocitrulline	0.000146602	Amino Acid
-0.0022375	-2.70394	0.00677643	orotidine	0.000158205	Nucleotide
-0.00197757	-2.73627	0.00677643	tiglylcarnitine (C5:1-DC)	0.000163716	Amino Acid
-0.00254806	-2.82566	0.006975	hydantoin-5-propionate	0.000179986	Amino Acid
-0.0034252	-2.98207	0.006975	androsterone glucuronide	0.000212474	Lipid
-0.00383645	-2.86868	0.006975	X - 13835	0.000188387	NA
-0.00237017	-2.8898	0.006975	X - 12822	0.000192655	NA
-0.00217047	-2.91773	0.006975	X - 12707	0.000198449	NA
-0.00170565	-2.98058	0.006975	X - 12906	0.000212136	NA
-0.00198255	-3.118	0.00753841	quinolinate	0.000245474	Cofactors and Vitamins
0.00122087	-3.11389	0.00753841	phosphatidylcholine (18:0/20:2, 20:0/18:2)*	0.000244404	Lipid
0.00175153	-3.22499	0.00783713	aspartate	0.000275048	Amino Acid
0.000748882	-3.20163	0.00783713	1-palmitoyl-2-linoleoyl-GPC (16:0/18:2)	0.000268298	Lipid
-0.00214312	-3.24142	0.00783713	3-indoxyl sulfate	0.000279897	Amino Acid
0.00213221	-3.38553	0.00887543	1-linoleoyl-GPI (18:2)*	0.000326303	Lipid
-0.00239469	-3.47393	0.00948121	6-hydroxyindole sulfate	0.000358533	Xenobiotics
0.00166353	-3.63006	0.0108968	lactate	0.000423512	Carbohydrate
0.00156423	-4.02744	0.0162303	1-arachidonoyl-GPI (20:4)*	0.000647847	Lipid
0.00221654	-4.12372	0.0175342	9-hydroxystearate	0.000718312	Lipid
-0.000931903	-4.24461	0.0194653	hydroxyasparagine**	0.00081787	Amino Acid
0.00142673	-4.38979	0.0221992	sphinganine-1-phosphate	0.000956059	Lipid
-0.00124403	-4.42939	0.0226146	vanillylmandelate (VMA)	0.000997701	Amino Acid
0.00149467	-4.48628	0.0234845	caprylate (8:0)	0.00106075	Lipid
-0.00340752	-4.54858	0.0240609	5-acetylamino-6-amino-3-methyluracil	0.00113444	Xenobiotics
0.00184136	-4.55094	0.0240609	dihomo-linolenate (20:3n3 or n6)	0.00113733	Lipid
0.00180559	-4.68247	0.027128	X - 22789	0.00131081	NA
-0.00131448	-4.8019	0.03021	kynurenate	0.00149146	Amino Acid
0.00122146	-4.82815	0.0304332	pyruvate	0.00153445	Carbohydrate
-0.000857286	-4.92213	0.0311019	5,6-dihydrouridine	0.00169884	Nucleotide
-0.0022938	-4.88661	0.0311019	21-hydroxypregnenolone disulfate	0.00163471	Lipid
-0.00087551	-4.90698	0.0311019	C-glycosyltryptophan	0.00167119	Amino Acid
0.00106748	-4.91319	0.0311019	1-oleoyl-2-docosahexaenoyl-GPC (18:1/22:6)*	0.00168247	Lipid
0.000913363	-4.96634	0.0314207	alanine	0.00178227	Amino Acid
-0.00124244	-4.96207	0.0314207	3-hydroxy-2-ethylpropionate	0.00177402	Amino Acid
-0.00433731	-5.07522	0.034513	3-methylhistidine	0.00200583	Amino Acid
-0.00540912	-5.08633	0.034513	2-aminophenol sulfate	0.00203018	Xenobiotics
-0.00393822	-5.15213	0.0364215	ectoine	0.0021807	Xenobiotics
-0.00122585	-5.18208	0.0369789	(N(1) + N(8))-acetylspermidine	0.00225291	Amino Acid
-0.00207794	-5.24913	0.0391046	isobutyrylcarnitine (C4)	0.0024235	Amino Acid
-0.000863824	-5.27239	0.0394399	N2,N2-dimethylguanosine	0.00248571	Nucleotide
0.00171433	-5.29296	0.0396729	2,4-di-tert-butylphenol	0.00254206	Xenobiotics
-0.00115519	-5.33603	0.0404583	urea	0.00266427	Amino Acid
-0.00107845	-5.36918	0.0404583	N-acetyl-beta-alanine	0.00276239	Nucleotide
-0.00100402	-5.35455	0.0404583	O-sulfo-L-tyrosine	0.00271864	Xenobiotics
0.00205913	-5.36724	0.0404583	X - 23782	0.00275657	NA
-0.000754795	-5.41826	0.0420389	N-acetylalanine	0.00291446	Amino Acid
0.0010531	-5.46283	0.0431068	2-hydroxystearate	0.00305991	Lipid
0.000841744	-5.46854	0.0431068	1-stearoyl-2-oleoyl-GPC (18:0/18:1)	0.00307906	Lipid
0.000908871	-5.51339	0.0442555	tyrosine	0.00323385	Amino Acid
-0.00304333	-5.54483	0.0442555	paraxanthine	0.00334706	Xenobiotics
0.00218097	-5.53332	0.0442555	linolenate [alpha or gamma; (18:3n3 or 6)]	0.00330516	Lipid
0.00127214	-5.51945	0.0442555	1-docosahexaenoyl-GPE (22:6)*	0.00325537	Lipid
-0.00110455	-5.61045	0.0464424	N-acetylthreonine	0.0035965	Amino Acid
0.0010359	-5.61388	0.0464424	2-hydroxypalmitate	0.00361002	Lipid
-0.00365626	-5.67412	0.0489528	glutamine conjugate of C7H12O2*	0.00385658	Partially Characterized Molecules
